# A Novel *Sarocladium spinificis* Strain Suppresses *Coccidioides posadasii* Growth: Morphological and Genetic Perspectives

**DOI:** 10.1101/2025.03.31.646452

**Authors:** Marcus de M. Teixeira, Sarah A. Ahmed, Heather Mead, Sybren de Hoog, Nathan Wiederhold, Jason E. Stajich, Daniel R. Matute, George Thompson, Bridget M. Barker

**Affiliations:** Núcleo de Medicina Tropical, Faculdade de Medicina, Universidade de Brasília, Brasília, Brazil; The Pathogen and Microbiome Institute, Northern Arizona University, Flagstaff, Arizona, USA; Radboudumc-CWZ Centre of Expertise for Mycology, Nijmegen, The Netherlands; Foundation Atlas of Clinical Fungi, Hilversum, The Netherlands; Translational Genomics Research Institute, Flagstaff, Arizona, USA; University of Texas Health Science Center at San Antonio, San Antonio-TX, USA; Department of Microbiology & Plant Pathology and Institute for Integrative Genome Biology, University of California, Riverside, Riverside, CA USA; Department of Biology, University of North Carolina at Chapel Hill, USA; Department of Medicine/Division of Infectious Diseases and Medical Microbiology and Immunology, University of California, Davis, CA, USA

**Keywords:** *Sarocladium spinificis*, fungal pathogens, comparative genomics, opportunistic infections, *Coccidioides posadasii*, antifungal resistance, microbial interactions

## Abstract

*Sarocladium* is a diverse fungal genus with implications in both plant and human diseases, exhibiting roles in pathogenicity, endophytism, and biocontrol. This study characterizes two *Sarocladium spinificis* strains, CA16 (CBS 144516) and CA18 (CBS 144517), isolated from patients initially suspected of having coccidioidomycosis. Morphological, phylogenetic, and genomic analyses confirmed their classification within the *Sarocladium* genus, closely related to *S. spinificis*. Both strains exhibited growth at 24°C and 37°C, with distinct morphological features. Comparative genomic analysis identified unique orthologous clusters and functional gene families associated with adaptability and potential pathogenicity. Notably, these strains demonstrated enhanced production of secreted proteins, CAZymes, and peptidases, highlighting metabolic versatility. Co-cultivation experiments revealed that *S. spinificis* strains CA16 and CA18 inhibited the growth of *Coccidioides posadasii*, suggesting competitive interactions and potential antifungal properties. These findings underscore the ecological and clinical significance of *S. spinificis* and its impact on microbial communities, advancing our understanding of its diversity, pathogenic potential, and antifungal capabilities.

**Importance:** Accurate identification and characterization of emerging fungal pathogens are essential for improving diagnosis and treatment. *Sarocladium spinificis*, though not widely recognized as a human pathogen, exhibits traits suggesting a potential role in opportunistic infections. This study provides the first detailed morphological, phylogenetic, and genomic characterization of clinical *S. spinificis* isolates, highlighting its ability to survive at body temperature and its antifungal resistance. Additionally, we demonstrate that these strains inhibit *Coccidioides posadasii*, the agent of Valley fever, suggesting ecological competition or antifungal properties. These findings contribute to understanding fungal interactions in clinical and environmental settings, with implications for fungal pathogenesis and antifungal strategies. By uncovering new aspects of *S. spinificis* biology, this work expands knowledge of *Sarocladium* species in human health and lays the foundation for future research on its ecological role, pathogenic potential, and therapeutic applications.
