## Supplementary material for "A Novel *Sarocladium spinificis* Strain Suppresses *Coccidioides posadasii* Growth: Morphological and Genetic Perspectives": Table S1

### Sheet: Página1
Table S1 - Specific clusters enriched in S. spinificis compared to other Sarocladium genomes
Cluster ID	NumberOf proteins	Swiss-Prot Hit	GO Annotation
cluster9844	3	A0A097ZPE4	GO:0016114; P:terpenoid biosynthetic process; IEA:UniProtKB-UniPathway
cluster11018	2	N/A	N/A
cluster11102	2	N/A	N/A
cluster11103	2	B0XTS1	GO:0016567; P:protein ubiquitination; IEA:UniProtKB-UniPathway
cluster11104	2	Q9P2R3	GO:0042147; P:retrograde transport, endosome to Golgi; IMP:UniProtKB
cluster11105	2	P40092	GO:0010447; P:response to acidic pH; IMP:SGD
cluster11106	2	N/A	N/A
cluster11107	2	O59805	GO:0009062; P:fatty acid catabolic process; ISS:PomBase
cluster11108	2	A1C8C3	GO:0008299; P:isoprenoid biosynthetic process; IEA:UniProtKB-KW
cluster11109	2	N/A	N/A
cluster11110	2	N/A	N/A
cluster11111	2	N/A	N/A
cluster11112	2	Q28BL6	GO:0006631; P:fatty acid metabolic process; IEA:UniProtKB-KW
cluster11113	2	N/A	N/A
cluster11114	2	P47232	GO:0019439; P:aromatic compound catabolic process; IEA:UniProtKB-KW
cluster11115	2	Q9Y6Z9	GO:0005975; P:carbohydrate metabolic process; IEA:UniProtKB-KW
cluster11116	2	A0A024FA41	GO:0009405; P:pathogenesis; IEA:UniProtKB-KW
cluster11117	2	N/A	N/A
cluster11118	2	N/A	N/A
cluster11119	2	Q9BTY2	GO:0009617; P:response to bacterium; IMP:UniProtKB
cluster11120	2	N/A	N/A
cluster11121	2	K0E3U9	GO:0022857; F:transmembrane transporter activity; IEA:InterPro
cluster11122	2	N/A	N/A
cluster11123	2	B8NM74	GO:0004503; F:monophenol monooxygenase activity; IEA:UniProtKB-EC
cluster11124	2	P17549	GO:0055114; P:oxidation-reduction process; IDA:UniProtKB
cluster11125	2	N/A	N/A
cluster11126	2	N/A	N/A
cluster11127	2	N/A	N/A
cluster11128	2	N/A	N/A
